# Gene loss under constant cold reveals “natural knockout” loci in Antarctic notothenioid fishes

**DOI:** 10.64898/2026.06.06.730616

**Authors:** Vinita Lamba, Andrew J. Alverson, Jacob M Daane, Xuan Zhuang

## Abstract

**Background:** Gene loss is a major but often underappreciated mode of genome evolution. Genes loss can reflect relaxed selective constraint, neutral decay, compensation, or adaptive change; once fixed, however, they alter the inherited gene complement and can shape the evolutionary trajectories available to descendant lineages. Shared losses near the base of a radiation may therefore become part of the genomic background on which later specialization occurs. The Antarctic notothenioid (cryonotothenioid) radiation provides a powerful system for studying gene loss in an extreme polar environment: it diversified in the thermally stable Southern Ocean, and outgroups outside the clade allow ancestral gene presence to be inferred.

**Results:** Using whole-genome alignments and orthology-aware comparative analyses across 11 cryonotothenioids and four non-Antarctic notothenioid outgroups, we systematically identified gene-inactivating mutations and reconstructed their phylogenetic distribution. After applying stringent filters to reduce reference bias, mitigate assembly and annotation artifacts, and exclude loci with detectable transcriptomic support, we identified 30 high-confidence single-copy orthologs with loss of coding potential across sampled cryonotothenioids but intact coding sequences in outgroups. These clade-wide losses affect genes associated with lipid and amino acid metabolism, water transport, renal glucose reabsorption, skeletal mineralization, circadian regulation, and tRNA modification pathways. We also identified 12 additional single-copy orthologs lost across examined icefishes but retained in red-blooded notothenioids and outgroups, including genes associated with oxygen transport, iron handling, erythroid biology, and vesicular trafficking.

**Conclusions:** Our study provides a genome-wide catalog of coding-gene losses shared across sampled cryonotothenioids, together with additional lineage-specific losses in icefishes. Many of these losses occur in conserved genes associated with disease-relevant phenotypes in humans or model vertebrates, suggesting that Antarctic notothenioids offer a natural comparative system for studying how loss-of-function variants can persist in viable wild populations. These candidate natural knockouts provide testable hypotheses for how environmental buffering, paralog compensation, and pathway rewiring may shape vertebrate physiology under chronic cold.
