## Supplementary material for "Gene loss under constant cold reveals “natural knockout” loci in Antarctic notothenioid fishes": Tables_S1_to_S7: Tables_S1_to_S7.xlsx

### Sheet: Table S1
Table S1: Notothenioidei familes and species, genome assemblies, and BUSCO completeness scores.
Species	Family	BUSCO (v 5.4.2)	Assembly Accession
Cottoperca gobio	Bovichtidae	C:94.0%[S:92.6%,D:1.4%],F:0.7%,M:5.3%,n:3640	GCA_900634415.1
Bovichtus diacanthus	Bovichtidae	C:92.9%[S:92.1%,D:0.8%],F:2.9%,M:4.2%,n:3640	GCA_943590825.1
Bovichtus variegatus	Bovichtidae	C:93.0%[S:92.4%,D:0.6%],F:2.3%,M:4.7%,n:3640	GCA_943593645.1
Eleginops maclovinus	Eleginopidae	C:98.1%[S:97.1%,D:1.0%],F:0.2%,M:1.7%,n:3640	GCF_036324505.1
Dissostichus eleginoides	Nototheniidae	C:98.0%[S:94.8%,D:3.2%],F:0.7%,M:1.3%,n:3640	GCA_031216635.1
Dissostichus mawsoni	Nototheniinae	C:96.1%[S:92.5%,D:3.6%],F:1.2%,M:2.7%,n:3640	GCA_011823955.1
Lepidonotothen nudifrons	Nototheniidae	C:88.4%[S:87.5%,D:0.9%],F:3.7%,M:7.9%,n:3640	GCA_943590975.1
Trematomus bernacchii	Nototheniidae	C:97.6%[S:96.3%,D:1.3%],F:0.4%,M:2.0%,n:3640	GCF_902827165.1
Pogonophryne albipinna	Artedidraconidae	C:97.1%[S:94.4%,D:2.7%],F:0.6%,M:2.3%,n:3640	GCA_028583405.1
Harpagifer antarcticus	Harpagiferidae	C:94.5%[S:92.7%,D:1.8%],F:0.9%,M:4.6%,n:3640	GCA_902827135.1
Gymnodraco acuticeps	Bathydraconidae	C:93.8%[S:92.6%,D:1.2%],F:1.0%,M:5.2%,n:3640	GCF_902827175.1
Champsocephalus esox	Channichthyidae	C:97.6%[S:96.5%,D:1.1%],F:0.6%,M:1.8%,n:3640	GCA_036324585.1
Champsocephalus gunnari	Channichthyidae	C:98.0%[S:96.4%,D:1.6%],F:0.4%,M:1.6%,n:3640	GCA_036324595.1
Chaenocephalus aceratus	Channichthyidae	C:93.0%[S:89.3%,D:3.7%],F:1.0%,M:6.0%,n:3640	GCA_023974075.1
Pseudochaenichthys georgianus	Channichthyidae	C:94.3%[S:93.3%,D:1.0%],F:0.9%,M:4.8%,n:3640	GCF_902827115.1

### Sheet: Table S2
Table S2: Transcriptome used for this study and issue information
Species	Bioproject	SRR accession	Tissue	Sex	dev_stage
Chionodraco hamatus*	PRJNA309227	SRR3114176	Liver	N/A	N/A
Trematomus bernacchii	PRJNA471228	SRR7164553, SRR7164554, SRR7164555, SRR7164556, SRR7164557, SRR7164558, SRR7164559, SRR7164560, SRR7164561, SRR7164562, SRR7164563, SRR7164564, SRR7164565, SRR7164566, SRR7164567, SRR7164568, SRR7164569, SRR7164570, SRR7164571	Multi-tissue: gill, muscle, stomach, gonad, spleen, eye, Intestine, skin, kidney, heart and liver	Male	Adult
Lepidonotothen nudifrons	PRJEB8919	HACN01000001 to HACN01112477	Spleen	N/A	N/A
Gymnodraco acuticeps	PRJNA422913	SRR6450835, SRR6450836, SRR6450837, SRR6450838, SRR6450839	Pooled tissues (brain, gill, liver, spleen)	N/A	Both embryo and adult
Pogonophryne albipinna	PRJNA697561	SRR26989352	muscle	N/A	N/A
Dissostichus eleginoides	PRJNA511578	SRR8767969, SRR8767971, SRR8767972, SRR8767973, SRR8767976, SRR8767977, SRR8795689, SRR8795862, SRR8795863	Multi-tissue: spleen, muscle, liver, kidney, heart, gills, male and female gonad	Male and Female	Adult
Champsocephalus gunnari	PRJNA859929	SRR20313222	pooled tissues	Male and Female	Adult
Champsocephalus esox	PRJNA859929	SRR20313223	pooled tissues	Male and Female	Adult
Eleginops maclovinus	PRJNA368682	SRR5210465	Multi-tissue: liver, gill, brain, spleen, heart, head kidney, muscle, stomach, intestine, eye cup, and lens	N/A	juvenile and adult
* Species not included in gene loss sudy; just used transciptome

### Sheet: Table S3
Table S3: Human disease ontology enrichments forcryonotothenioids clade-wide and lineage-specific gene losses
cryonotothenioids clade-wide gene loss
Disease Ontology Term	DOID	Inactivated Gene(s)	Fold Enrichment	FDR
Renal glycosuria	DOID:9432	slc5a2	324.23	0.048
Autosomal dominant hypocalcemia	DOID:0090109	bglap	243.17	0.048
Diabetes insipidus	DOID:9409	bglap	194.54	0.048
Neurofibromatosis 1	DOID:0111253	bglap	194.54	0.048
CHARGE syndrome	DOID:0050834	chd7	138.95	0.048
Progressive osseous heteroplasia	DOID:0111535	bglap	138.95	0.048
Advanced sleep phase syndrome	DOID:0050628	per3	121.58	0.048
Nephronophthisis	DOID:12712	cntrl	108.08	0.048
Calcium oxalate nephrolithiasis	DOID:0080652	bglap	97.27	0.048
Calcinosis	DOID:182	bglap	97.27	0.048
Addison's disease	DOID:13774	ptpn22	81.06	0.048
Chronic lymphocytic leukemia	DOID:1040	ptpn22	81.06	0.048
Crohn's disease	DOID:8778	ptpn22, bglap	19.07	0.048
Systemic lupus erythematosus	DOID:9074	ro60, ptpn22	12.01	0.048
Rheumatoid arthritis	DOID:7148	ptpn22, bglap	11.58	0.048
Icefish family gene loss
Hemoglobin H disease	DOID:0110031	hbae1.1, hba	1435.86	6.58e-06
Familial erythrocytosis	DOID:0111631	hbae1.1, hba	1435.86	6.58e-06
Bernard-Soulier syndrome	DOID:2217	gp9	1435.86	0.003
Heinz body anemia	DOID:0111363	hbae1.1, hba	1076.89	8.19e-06
Alpha thalassemia	DOID:1099	hbae1.1, hba	861.51	9.87e-06
Color blindness	DOID:13399	cngb3.1	861.51	0.004
Chagas disease	DOID:12140	soat1	187.29	0.014
Myositis	DOID:633	srsf1a	153.84	0.015
Myeloid leukemia	DOID:8692	srsf1a	143.59	0.015
Clear cell renal cell carcinoma	DOID:4467	srsf1a	105.06	0.018
Cervix uteri carcinoma	DOID:8991	srsf1a	75.57	0.022
Lung squamous cell carcinoma	DOID:3907	srsf1a	70.62	0.022
Attention deficit hyperactivity disorder	DOID:1094	vps4a	63.35	0.023
Chronic myeloid leukemia	DOID:8552	srsf1a	56.68	0.024
Colon cancer	DOID:219	srsf1a	38.81	0.032

### Sheet: Table S4
Table S4. The lists of inactivated genes in Antarctic clade identified by TOGA using E. maclovinus as reference
The TOGA classification: I - Intact, PI - Partial Intact, UL - Uncertain Loss, L - Lost, M - Missing, PG - Paralogous projection
Gene	CotGob	BovDia	BovVar	DisEle	DisMac	LepNud	TreBer	PogAlb	HarAnt	GymAcu	ChaAce	ChaGun	ChaSox	PseGeo
LOC134858570	I	I	I	L	L	L	L	L	L	L	L	L	L	L
LOC134859176	I	I	M	UL	L	UL	UL	UL	L	UL	L	L	L	UL
LOC134859909;poglut3	I	I	I	L	L	PG	L	L	L	L	L	L	L	L
LOC134861283	N/A	I	I	L	UL	UL	L	L	L	L	L	L	L	UL
LOC134861749	I	I	I	L	L	L	L	L	PM	PM	PM	L	L	L
LOC134862178	I	I	I	UL	L	PM	UL	UL	L	L	L	UL	UL	L
LOC134862231	I	I	I	L	L	UL	L	L	L	L	L	L	L	L
LOC134864038	I	I	I	L	L	L	L	L	L	UL	L	L	L	UL
LOC134864250	I	I	I	L	L	PM	L	L	L	L	L	L	L	L
LOC134864359	I	I	I	L	L	L	L	L	L	L	L	L	L	L
LOC134865080	I	I	I	L	UL	L	L	L	L	L	L	L	L	L
LOC134865191	M	PI	I	L	L	L	L	L	L	L	L	L	L	L
LOC134865739	I	PI	I	UL	UL	UL	UL	UL	UL	UL	UL	UL	UL	UL
LOC134865753	I	I	I	UL	L	UL	UL	L	L	UL	L	L	L	UL
LOC134865971	I	I	I	L	L	L	L	L	L	L	L	L	L	L
LOC134866035	I	I	I	UL	UL	UL	UL	UL	UL	UL	UL	UL	UL	UL
LOC134866386	M	M	PI	L	L	L	L	L	L	L	L	L	L	L
LOC134868656	I	I	I	L	L	L	L	L	L	L	L	L	L	M
LOC134870126	M	PI	I	UL	L	PM	M	M	L	L	L	L	L	L
LOC134871089	N/A	I	I	L	L	L	L	L	L	L	L	L	L	L
LOC134871300	I	I	I	UL	UL		L	L	L	UL	L	L	L	L
LOC134871511	I	I	I	UL	UL	UL	UL	L	L	L	L	L	L	L
LOC134872683	I	I	I	UL	L	L	UL	L	L	L	UL	UL	UL	UL
LOC134872743	I	I	I	UL	UL	UL	UL	UL	UL	UL	UL	UL	UL	UL
LOC134873323	I	I	I	UL	UL	UL	UL	UL	UL	UL	UL	UL	UL	UL
LOC134873694	I	I	I	L	UL	UL	UL	L	PM	L	L	L	L	L
LOC134874829	I	PI	I	L	L	L	M	L	L	L	L	L	L	L
LOC134875128	M	I	I	L	L	L	L	L	L	L	L	L	L	L
LOC134875254	M	I	I	UL	L	UL	L	L	L	L	L	L	L	UL
LOC134875341	UL	I	I	UL	L	L	L	UL	L	L	L	UL	L	L
LOC134876271	I	PM	I	UL	UL	UL	L	L	L	L	L	L	L	UL
LOC134876324	I	I	I	L	L	UL	UL	UL	UL	L	L	L	UL	L
LOC134878042	I	I	I	L	L	L	L	L	L	L	L	L	L	L
LOC134878192	I	M	I	UL	L	PM	L	L	L	L	M	L	L	L
LOC134879546	I	I	I	L	L	L	L	L	L	L	L	L	L	L
LOC134879564	I	I	I	L	L	L	L	L	L	L	L	L	L	L
LOC134880470	I	I	I	UL	UL	UL	UL	UL	UL	UL	UL	UL	UL	UL
LOC134881142	I	I	I	UL	L	UL	UL	UL	UL	UL	UL	UL	UL	UL
LOC134882628	L	I	I	L	UL	L	L	L	UL	UL	L	UL	UL	UL
LOC134883973	I	PI	I	L	L	L	UL	UL	L	L	L	UL	L	UL
abrab	L	I	I	UL	L	L	UL	L	L	L	L	L	L	L
adgb	I	I	I	UL	UL	UL	UL	UL	UL	UL	L	UL	UL	UL
aqp11	I	I	I	L	L	L	L	L	L	L	L	L	L	L
bglap	N/A	I	I	L	UL	UL	L	L	L	L	L	L	L	L
capn5b	I	I	PI	UL	L	PM	UL	UL	UL	UL	UL	UL	UL	UL
cart2	I	PI	I	UL	UL	M	L	L	L	L	L	L	L	L
cdk19	I	I	I	L	L	L	L	L	L	L	L	L	L	L
chd7	I	PI	PI	UL	UL	UL	UL	UL	UL	UL	UL	UL	UL	UL
cntrl	I	PI	PI	L	L	UL	L	L	L	L	L	L	L	L
dnajc28	I	I	I	L	L	UL	L	L	L	L	L	L	UL	L
fbxl5	I	I	I	UL	UL	PM	UL	L	L	L	PM	L	UL	L
frrs1a	I	M	I	L	L	UL	L	L	L	L	L	L	L	L
fuom	I	I	I	L	L	L	UL	L	L	L	L	L	L	L
gabrb4	I	I	I	UL	UL	UL	UL	UL	UL	UL	UL	UL	UL	L
gpd1l	I	I	I	L	L	UL	L	L	L	L	UL	UL	L	L
lcmt2	I	I	I	L	L	PM	L	L	L	L	L	L	L	L
per3	L	I	I	L	L	L	L	L	L	L	L	L	L	L
pou6f1	I	I	PI	UL	L	PM	UL	L	UL	L	L	L	UL	L
prodhb	I	I	I	L	L	L	L	L	L	L	L	L	L	L
ptpn22	I	I	I	UL	L		UL	UL	L	UL	L	UL	UL	UL
ro60	I	I	I	L	L	UL	L	UL	L	L	L	L	L	L
serpinh2	I	I	I	L	UL	UL	L	L	L	L	L	L	L	L
si:dkey-205h13.2	L	I	M	UL	UL	M	L	L	L	M	PM	L	L	L
slc5a2	I	I	PI	L	L	L	L	L	L	L	L	L	L	L
syt11b	PI	PM	PI	UL	L	M	L	L	M	L	L	UL	UL	L
tac3b	I	I	I	UL	UL	UL	UL	UL	UL	UL	L	UL	UL	UL
tgfbr2l	I	PI	PI	UL	L	M	UL	L	UL	L	L	L	UL	L
tmem187	I	I	I	L	L	L	L	L	L	L	L	L	L	L
tnrc18	I	PI	PI	UL	UL		UL	PM	UL	UL	UL	UL	UL	UL
tp53i3	I	PI	M	L	UL		L	L	M	L	L	L	UL	L
trmt10b	L	I	I	L	L	L	UL	L	L	L	L	L	L	L
tyw5	I	I	I	L	L	L	L	L	L	L	L	L	L	L
uckl1a	I	I	I	L	L	UL	UL	L	L	L	L	L	L	L
wnt7aa	I	I	I	L	L	L	L	L	L	L	L	L	L	L
zgc:109982	I	I	I	L	L	UL	L	L	L	L	L	L	L	L
zgc:172145	I	PI	PI	L	L	L	L	L	L	L	L	L	L	L
zgc:174895	I	I	PI	UL	L	UL	L	UL	L	L	L	L	L	L
zmynd11	I	I	I	UL	UL	PM	UL	UL	L	UL	UL	UL	UL	UL
LOC134859900;ces3	I	PM	I	UL	L	L	L	L	L	L	L	L	L	L
trmt12;tyw2	I	M	I	L	UL	UL	L	L	L	L	L	L	L	L
eif4a2	I	I	I	L	L	L	L	L	L	L	PI	L	L	L
dusp11	I	PG	PI	UL	L	PM	UL	PI	M	UL	UL	I	UL	UL
slc35f1	I	UL	I	UL	UL	PM	L	L	I	L	L	L	L	L
mat2b	I	PM	PM	PM	PM	L	PM	L	M	L	L	L	L	L
LOC134858899	I	I	I	L	L	L	UL	L	L	L	L	L	M	L
LOC134871884	L	I	I	L	L	L	L	L	L	L	L	L	L	L
LOC134865972	I	UL	PI	L	L	UL	L	L	L	PM	L	L	L	L
mfsd14ba	I	I	I	L	L	L	L	M	L	L	L	L	L	L
cry2	I	PI	PI	L	M	L	M	M	L	M	L	PM	M	M
tyw3	I	PI	M	UL	I	PM	UL	L	L	L	L	PM	M	L
LOC134880574;per2a	L	PI	PI	L	L	PG	L	L	L	L	L	L	L	L
LOC134858130	N/A	PI	I	L	L	UL	L	L	L	L	L	L	L	L

### Sheet: Table S5
Table S5. The lists of inactivated genes in Antarctic clade identified by TOGA using C. gobio as reference
The TOGA classification: I - Intact, PI - Partial Intact, UL - Uncertain Loss, L - Lost, M - Missing, PG - Paralogous projection
Ensembl gene ID	Gene Symbol	BovDia	BovVar	EleMac	DisEle	DisMac	LepNud	TreBer	PogAlb	HarAnt	GymAcu	ChaAce	ChaGun	ChaSox	PseGeo
ENSCGOG00000001311	or55a3	I	I	I	L	L	M	L	L	L	L	L	L	L	L
ENSCGOG00000001388	TCP11X1	I	I	I	L	L	L	L	L	M	L	L	L	L	L
ENSCGOG00000001858	dnajc28	I	I	I	L	L	M	L	L	L	UL	UL	L	L	L
ENSCGOG00000001916	KCNH2	I	I	I	L	L	L	L	L	L	L	L	L	L	L
ENSCGOG00000001986	frrs1a	M	I	I	L	L	M	L	L	L	L	L	L	L	L
ENSCGOG00000002606	lcmt2	I	I	I	L	L	M	L	L	L	L	L	M	L	L
ENSCGOG00000002774	poglut3	I	I	I	L	L	L	L	L	L	L	L	L	L	L
ENSCGOG00000003135	ces3	M	I	I	UL	L	L	UL	L	L	L	L	L	L	L
ENSCGOG00000004001	prodhb	I	I	I	UL	UL	L	UL	L	L	L	L	L	L	L
ENSCGOG00000004050	si:dkey-12e7.4	I	PM	I	UL	UL	M	L	L	L	L	UL	L	L	L
ENSCGOG00000004818	slc35f1	I	I	I	UL	L	UL	L	L	L	L	L	L	L	L
ENSCGOG00000005479		I	I	I	L	L	L	L	L	L	L	L	L	L	L
ENSCGOG00000006716		I	I	I	L	L	UL	L	L	L	L	L	L	L	L
ENSCGOG00000006732		I	UL	I	L	L	L	UL	L	L	L	L	L	L	L
ENSCGOG00000006768	CLUL1	UL	I	I	L	L	L	UL	L	L	L	L	UL	L	L
ENSCGOG00000007533	clec3bb	I	I	I	UL	L	L	UL	L	L	L	L	L	L	L
ENSCGOG00000008470	aqp11	I	I	I	L	L	L	L	L	L	L	L	L	L	L
ENSCGOG00000009178		UL	I	I	UL	L	L	UL	L	L	L	L	L	L	UL
ENSCGOG00000010813	ahr2	I	I	I	L	L	L	L	L	L	L	L	L	L	L
ENSCGOG00000011125	rnf26	PG	I	I	L	L	M	L	L	L	L	L	L	L	L
ENSCGOG00000012114	kazald3	I	I	I	L	L	L	L	L	L	L	L	L	L	L
ENSCGOG00000012948	slc5a2	I	PI	I	UL	UL	L	UL	L	L	L	L	L	L	L
ENSCGOG00000013791	S100P	I	I	I	UL	L	L	L	UL	L	L	L	L	L	L
ENSCGOG00000013916	EEF1A1	I	I	I	L	L	L	L	L	L	L	L	L	L	L
ENSCGOG00000014510	tmem187	I	I	I	L	L	M	L	L	L	L	L	L	L	L
ENSCGOG00000014830	ARMC1	PI	I	I	L	L	L	L	L	L	L	L	M	L	L
ENSCGOG00000016249	MATN2	I	I	I	I	L	M	L	L	L	L	L	L	L	L
ENSCGOG00000016260	rida	I	I	I	L	L	M	L	L	M	L	L	M	M	L
ENSCGOG00000016640		I	I	I	L	L	M	L	L	L	L	L	L	L	L
ENSCGOG00000017408	slc10a1	I	I	I	L	L	L	L	L	L	L	L	L	L	L
ENSCGOG00000018655	FOXA2	I	I	I	UL	L	M	UL	L	L	L	L	L	L	L
ENSCGOG00000019746	tyw5	I	I	I	L	L	L	L	L	L	L	M	L	L	L
ENSCGOG00000019870	ro60	I	I	I	L	L	M	L	UL	L	L	L	L	L	L
ENSCGOG00000021045		L	I	I	L	L	L	L	L	L	L	L	L	L	L
ENSCGOG00000021455	eif4a2	I	I	I	UL	UL	L	L	L	L	UL	L	L	UL	L
ENSCGOG00000022212		I	I	I	L	L	L	L	L	L	L	L	L	L	M
ENSCGOG00000023622	slc25a10	I	I	I	L	L	L	L	L	L	L	L	L	L	L
ENSCGOG00000023660	fuom	I	I	I	L	L	L	UL	L	L	L	L	L	L	L
ENSCGOG00000024267		I	I	I	UL	UL	M	L	L	L	M	L	L	L	L
ENSCGOG00000003635		I	I	I	L	L	L	L	L	L	L	L	L	L	L
ENSCGOG00000003810		I	I	I	L	L	L	L	L	L	L	L	L	L	L
ENSCGOG00000004057		PI	I	I	L	L	M	L	L	L	L	L	L	L	L
ENSCGOG00000004236	misp	M	I	I	L	L	M	L	L	L	L	L	L	L	L
ENSCGOG00000004588	slbp	I	UL	I	L	L	L	L	L	L	L	L	L	L	L
ENSCGOG00000005430		I	I	I	L	L	L	L	L	L	L	L	L	L	L
ENSCGOG00000007423		I	I	I	L	L	L	L	L	L	L	L	L	L	L
ENSCGOG00000008019		I	I	I	L	L	L	L	L	M	L	L	L	L	L
ENSCGOG00000010745		I	I	I	UL	L	UL	UL	L	L	L	L	L	L	L
ENSCGOG00000011737	slc5a9	PI	I	I	UL	UL	L	L	L	L	L	L	L	L	L
ENSCGOG00000015580		I	PI	I	L	L	L	L	L	L	L	L	L	L	L
ENSCGOG00000016504	wdr89	I	I	I	L	L	UL	L	L	L	L	L	L	L	L
ENSCGOG00000016576		I	I	I	L	L	L	L	L	L	L	L	L	L	L
ENSCGOG00000017015		I	UL	I	L	L	L	L	L	L	L	L	L	L	L
ENSCGOG00000017963		I	I	I	L	L	L	UL	L	L	L	L	L	L	L
ENSCGOG00000018737		I	I	I	UL	L	UL	L	L	L	L	L	L	L	L
ENSCGOG00000019831		I	I	I	UL	UL	L	UL	L	L	L	L	L	L	L
ENSCGOG00000023078	si:zfos-1011f11.2	UL	I	I	L	L	UL	UL	L	L	L	UL	L	L	UL
ENSCGOG00000003330		I	I	I	UL	L	L	L	L	L	M	L	L	L	UL
ENSCGOG00000010281	FAM83A	I	I	I	L	L	UL	L	L	L	L	L	L	L	L
ENSCGOG00000005927		I	I	I	L	L	UL	L	UL	UL	L	L	L	UL	L
ENSCGOG00000006104		UL	I	I	L	L	L	L	L	L	L	L	L	L	L
ENSCGOG00000008139		I	I	I	L	UL	L	L	L	L	L	L	UL	L	L
ENSCGOG00000009127		I	I	I	L	L	L	L	L	L	L	L	L	L	M
ENSCGOG00000010575		I	UL	I	L	L	L	L	L	L	L	L	L	L	L
ENSCGOG00000011134	kiaa1958	I	I	I	L	L	L	L	L	L	L	UL	L	UL	UL
ENSCGOG00000011469	si:dkey-246g23.4	I	I	I	L	L	L	L	L	L	L	L	L	L	L
ENSCGOG00000014271		I	I	I	L	L	L	L	UL	L	L	UL	L	L	UL
ENSCGOG00000017187		I	I	I	L	L	L	L	L	UL	UL	UL	UL	UL	L
ENSCGOG00000018239		I	I	I	L	L	UL	UL	L	L	L	L	L	L	L
ENSCGOG00000018627	trmt12;tyw2	I	I	I	L	L	L	L	L	L	L	L	L	L	L
ENSCGOG00000019320	bglap	I	I	I	L	L	L	L	L	L	L	L	L	UL	UL
ENSCGOG00000020230		I	L	I	L	L	L	L	L	L	L	L	L	L	L
ENSCGOG00000021231		UL	I	I	UL	L	UL	UL	UL	UL	L	L	L	L	L
ENSCGOG00000003790		I	PI	PM	L	L	UL	L	L	L	M	L	M	UL	L
ENSCGOG00000002587		I	I	UL	L	L	L	L	L	L	L	L	L	L	L
ENSCGOG00000010978	slc24a1	UL	I	I	L	L	L	L	L	L	L	L	L	L	L
ENSCGOG00000003134	tp53i3	PI	PG	I	L	L	M	L	L	M	M	L	M	M	L
ENSCGOG00000004159	zgc:109982	I	I	I	L	L	I	UL	L	L	L	L	L	L	L
ENSCGOG00000004365	uckl1a	I	I	I	L	UL	L	UL	L	PG	PG	L	L	L	L
ENSCGOG00000004726	tnrc18	PI	PI	I	L	UL		L	L	UL	L	L	UL	L	PI
ENSCGOG00000005007	serpinh2	UL	UL	I	L	I	UL	L	L	L	L	L	L	L	UL
ENSCGOG00000007280	zgc:172145	PI	PI	I	L	L	L	L	L	L	L	L	L	L	L
ENSCGOG00000007904	tgfbr2l	I	I	I	UL	L	PG	UL	L	UL	PG	L	L	UL	UL
ENSCGOG00000015930	pou6f1	I	PI	I	L	L	M	UL	L	UL	L	L	L	L	UL
ENSCGOG00000018452	chd7	PI	PI	I	I	UL	UL	UL	I	UL	UL	UL	I	UL	PI
ENSCGOG00000020472	ptpn22	I	I	I	UL	L	PM	L	UL	L	L	L	UL	L	UL
ENSCGOG00000020599	uckl1a	I	I	I	L	UL	UL	UL	L	PG	M	L	L	L	L
ENSCGOG00000021711	fbxl5	I	I	I	I	UL	M	UL	L	M	L	L	L	UL	L
ENSCGOG00000023863	zgc:174895	L	PI	I	L	L	L	L	L	UL	UL	L	L	L	L
ENSCGOG00000004486	wnt7aa	I	I	I	L	L	L	L	L	L	L	L	L	L	L
ENSCGOG00000001950	tyw3	PM	PI	I	UL	L	L	UL	L	L	L	L	L	L	L

### Sheet: Table S6
Table S6. The lists of inactivated genes in Icefish lineage identified by TOGA using E. maclovinus as reference
The TOGA classification: I - Intact, PI - Partial Intact, UL - Uncertain Loss, L - Lost, M - Missing, PG - Paralogous projection
Gene Symbol	CotGob	BovDia	BovVar	DisEle	DisMac	LepNud	TreBer	PogAlb	HarAnt	GymAcu	ChaAce	ChaGun	ChaSox	PseGeo
treh	M	I	I	I	UL	I	I	I	I	I	L	L	L	L
arpin	I	I	I	I	I	PI	I	I	I	I	L	L	L	L
galnt18a	L	UL	PI	PI	UL	PI	UL	PI	I	I	L	L	L	L
cfap157	I	I	I	I	UL	PM	I	PI	I	I	L	L	L	L
si:ch211-269e2.1	I	I	I	UL	UL	I	I	UL	UL	UL	L	L	L	UL
gp9	UL	I	I	I	UL	I	I	UL	I	UL	L	L	UL	L
LOC134875349	I	UL	M	I	I	PI	I	I	I	I	L	L	UL	L
LOC134869918	I	I	I	UL	UL	I	I	I	I	I	L	L	L	L
vps4a	I	I	I	I	UL	I	I	I	I	I	L	L	L	L
cimip2b	I	I	I	I	I	I	I	I	I	I	L	UL	UL	L
si:ch1073-145m9.1	I	I	I	I	I	I	I	I	I	I	L	L	L	UL
hsd20b2	I	I	I	I	UL	UL	UL	UL	UL	UL	L	L	L	UL
srsf1a	I	I	I	I	I	I	I	I	L	L	UL	UL	UL	UL
hbae4	I	I	I	I	UL	PG	I	I	I	I	L	M	M	L
hbae5	I	I	I	I	I	PG	I	I	I	I	L	M	M	L
LOC134878180;hba2-like	I	M	M	I	I	M	I	I	I	I	L	L	L	L
LOC134878398;hba2-like	I	M	M	I	I	PI	I	I	I	I	L	L	L	L
LOC134878399	I	M	M	I	I	I	I	I	I	I	L	L	L	L
soat1	I	I	I	I	UL	PI	I	M	M	UL	L	L	L	L
si:ch211-51a6.2	I	I	I	I	L	I	I	I	UL	UL	UL	L	L	L
cngb3.1	I	I	I	UL	PI	I	PI	UL	I	UL	UL	L	L	L
si:dkey-96n2.3	I	I	I	I	I	I	I	UL	UL	I	UL	L	L	L
si:ch211-127i16.2	UL	I	I	UL	I	I	I	I	I	I	UL	L	L	L
cabcoco1	L	I	I	I	I	PM	I	I	UL	I	L	L	L	L

### Sheet: Table S7
Table S7. The lists of inactivated genes in Icefish lineage identified by TOGA using C. gobio as reference
The TOGA classification: I - Intact, PI - Partial Intact, UL - Uncertain Loss, L - Lost, M - Missing, PG - Paralogous projection
Ensembl gene ID	Gene Symbol	BovDia	BovVar	EleMac	DisEle	DisMac	LepNud	TreBer	PogAlb	HarAnt	GymAcu	ChaAce	ChaGun	ChaSox	PseGeo
ENSCGOG00000009794	arpin	I	I	I	I	I	PI	I	I	I	I	L	L	L	L
ENSCGOG00000002135	galnt18a	I	I	I	UL	I	PI	I	PI	I	I	L	L	L	L
ENSCGOG00000024309	cfap157	I	I	I	I	UL	PM	I	PM	I	I	L	L	L	L
ENSCGOG00000011727	si:ch211-269e2.1	I	I	I	UL	UL	I	I	UL	UL	UL	L	L	L	UL
ENSCGOG00000019582	gp9	I	I	UL	I	UL	I	I	UL	I	UL	L	L	UL	L
ENSCGOG00000005150	vps4a	I	I	I	I	UL	I	I	I	I	I	L	UL	L	L
ENSCGOG00000017835	cimip2b	I	I	I	I	I	I	I	I	I	I	L	L	L	UL
ENSCGOG00000019899	hsd20b2	I	I	I	I	UL	UL	UL	UL	UL	UL	L	L	L	UL
ENSCGOG00000023585	srsf1	I	I	I	I	I	I	I	I	I	I	UL	UL	UL	UL
ENSCGOG00000006570	hbae4	I	I	I	I	UL	L	I	I	I	I	L	M	L	L
ENSCGOG00000006588	hba1	I	I	I	I	I	M	I	I	I	I	L	L	L	L
ENSCGOG00000013969	hba2	I	I	I	I	UL	I	I	I	I	I	L	L	L	L
ENSCGOG00000013974	HBE1	L	I	I	I	I	I	I	I	I	I	L	L	L	L
ENSCGOG00000000881	soat1	I	I	I	I	UL	PI	I	M	UL	UL	L	L	L	M
ENSCGOG00000008463	cngb3.1	I	I	I	L	UL	I	UL	L	PI	UL	L	L	L	L
ENSCGOG00000023844	si:ch211-127i16.2	UL	UL	UL	UL	UL	UL	UL	I	I	UL	UL	L	L	L
ENSCGOG00000013084	hint2	I	I	UL	I	I	I	I	I	I	I	UL	UL	UL	UL
ENSCGOG00000006695	znf706	I	I	I	I	I	I	I	I	I	I	UL	UL	UL	UL
ENSCGOG00000016308	kcnab2b	I	I	UL	UL	I	I	I	PI	I	I	L	L	L	UL
